# Chemoenzymatic labeling of DNA methylation patterns for single-molecule epigenetic mapping

**DOI:** 10.1101/2021.02.24.432628

**Authors:** Tslil Gabrieli, Yael Michaeli, Sigal Avraham, Dmitry Torchinsky, Matyas Juhasz, Ceyda Coruh, Nissim Arbib, Zhaohui Sunny Zhou, Julie A. Law, Elmar Weinhold, Yuval Ebenstein

**Author notes:** Correspondence: Yuval Ebenstein.; Elmar Weinhold.

## Abstract

DNA methylation, specifically, methylation of cytosine (C) nucleotides at the 5-carbon position (5-mC), is the most studied and among the most significant epigenetic modifications. Here we developed a chemoenzymatic procedure to fluorescently label non-methylated cytosines in the CpG context allowing epigenetic profiling of single DNA molecules spanning hundreds of thousands of base pairs. For this method, a CpG methyltransferase was used to transfer an azide to cytosines from a synthetic *S*-adenosyl-l-methionine cofactor analog. A fluorophore was then clicked onto the DNA, reporting on the amount and position of non-methylated CpGs. We found that labeling efficiency was increased two-fold by the addition of a nucleosidase that degrades the inactive by-product of the azide-cofactor after labeling, and prevents its inhibitory effect. We first used the method to determine the decline in global DNA methylation in chronic lymphocytic leukemia patients and then performed whole genome methylation mapping of the model plant *Arabidopsis thaliana.* Our genome maps show high concordance with published methylation maps produced by bisulfite sequencing. Although mapping resolution is limited by optical detection to 500-1000 base pairs, the labeled DNA molecules produced by this approach are hundreds of thousands of base pairs long, allowing access to long repetitive and structurally variable genomic regions.
