## Supplemental file 2 for "Chemoenzymatic labeling of DNA methylation patterns for single-molecule epigenetic mapping"

### Sheet: Health
Supplementary file 2- optical mapping intensity healthy blood sample
Scan number	Green Length (pixels)	Red Intensity
1	1792.83	322
2	1557.48	32
3	11901.6	625624
4	14380.2	400420
5	18685.8	811353
6	24987	1096298
7	29507.9	1350711
8	25864.6	951852
9	25637	1168375
10	27411	878262
11	25470.9	1091195
12	34458.1	1413697
13	34240.1	1478871
14	33761.8	1355064
15	34679.4	1353348
16	34420.9	1325462
17	40280.8	2214193
18	20282.4	969093
19	24519.1	1112722
20	10529.6	1777
21	11649.6	628966
22	7574.88	315618
23	7609.45	254504
24	7458.71	229549
25	8853.66	465757
26	7602.29	293948
27	8881.06	438921
28	7784.04	286709
29	7385.1	350582
30	7238.02	360928
31	4814.57	260213
32	6664.11	363230
33	5863.96	305874
34	6796.15	293257
35	6020.58	293926
36	4418.23	159957
37	3826.11	74312
38	2994.64	88497
39	3592.45	169737
40	2849.66	124832
41	2561.9	84589
42	2275.74	69687
43	2343.32	0
44	3596.46	150082
45	2043.7	33980
46	2270.7	73831
47	2032.49	72895
48	1843.33	74910
49	2267.8	122823
50	1513.6	62844
51	1508.46	50766
52	1803.47	85379
53	1994.07	61159
54	2584.92	102958
55	1681.16	72427
56	1519	67686
57	3270.86	162946
58	1262.64	32224
59	1702.64	41194
60	1993.99	74832
61	5123.11	219496
62	7375.42	178431
63	4900.07	189538
64	4454.11	234721
