## Supplemental file 3 for "Chemoenzymatic labeling of DNA methylation patterns for single-molecule epigenetic mapping"

### Sheet: CLL
Supplementary file 3- optical mapping intensity CLL sample
Scan number	Green Length (pixels)	Red Intensity
1	35163.9	1175201
2	115855	2224221
3	118714	2315886
4	118432	2338432
5	113488	2384989
6	113524	2707206
7	117425	2753446
8	121802	2764921
9	117687	2937606
10	119638	3207864
11	116200	3237173
12	118030	3301104
13	114436	3304285
14	121262	3449235
15	115441	3479397
16	117122	3538190
17	115030	3559863
18	119721	3617446
19	121454	4253449
20	131744	4597915
21	134725	4698634
22	128591	5498409
23	147861	5929954
24	105757	6767976
25	161113	7072847
26	100262	7371412
27	97108.5	7471414
28	123067	7607470
29	123175	7944557
30	113571	8019953
31	118574	8044917
32	131647	8376241
33	136624	8841273
34	148832	8880333
35	128951	8934119
36	126992	8960962
37	176215	9055137
38	154701	9255688
39	139476	9333703
40	150787	9669898
41	176665	9829303
42	132893	10045521
43	142677	10359727
44	138131	10755374
45	142311	11180374
46	153976	11321756
47	151684	11362496
48	128169	11423429
49	139692	11660498
50	130295	11723466
51	143093	11931919
52	140222	12054677
53	128890	12185052
54	125373	12295316
55	160414	12391230
56	132087	12484805
57	161314	12551425
58	129418	12587896
59	192390	12669671
60	162159	12757963
61	131562	12761775
62	141708	12998175
63	161103	13027045
64	139852	13149563
65	159137	13345364
66	140231	13358960
67	133712	13661418
68	161807	13759071
69	139743	13806499
70	110591	14192211
71	135372	14212483
72	147081	14323230
73	178765	14470529
74	135017	14479379
75	168116	14516170
76	147612	14576404
77	195206	15281988
78	182169	15840544
79	191714	16849922
80	228565	17225170
81	180759	21410455
82	235340	22325492
83	243285	26939288
84	251528	34643805
